# nf-LO: A scalable, containerised workflow for genome-to-genome lift over

**DOI:** 10.1101/2021.05.25.445595

**Authors:** Andrea Talenti, James Prendergast

## Abstract

The increasing availability of new genome assemblies often comes with an impaired amount of associated genomic annotations, limiting the range of studies that can be performed. A common workaround is to lift over annotations from better annotated genomes. However, generating the files required to perform a liftover is computationally and labour intensive and only a limited number are currently publicly available.

Here we present nf-LO (nextflow-LiftOver), a containerised and scalable Nextflow pipeline that enables liftovers within and between any species for which assemblies are available. nf-LO will consequently facilitates data interpretation across a broad range of genomic studies.
