## Supplementary table 1 for "nf-LO: A scalable, containerised workflow for genome-to-genome lift over"

### Sheet: SupplementaryTable1 
Supplementary Table1: comparison of run time of different aligners with large genomes (>1Gbp) on a Scientific Linux 6.9 system with AMD Opteron 6376 2.3GHz 64-cores and 500 GB RAM
Source	Source size	Target	Target size	Distance	Source chunk size	Target size	Target chunk overlap	Aligner	netSyntenic	CPU per alignment	N jobs	CPU-hours	RT hours
Homo_sapiens.GRCh38	3099750718	Homo_sapiens.GRCh37	3101804739	near	Full genome	4500 (1Mb clusters)	500	blat	n	1	3185	910	1899-12-31 21:30:19
					Full genome	Full genome	NA	GSAlign	n	64	1	408.8	1899-12-31 07:58:28
				balanced	Full genome	4500 (1Mb clusters)	500	blat	n	1	3185	529	1899-12-31 11:30:18
				same	Full genome	Full genome	NA	GSAlign	n	64	1	384.6	1899-12-31 07:28:47
		Pan_troglodytes.Pan_tro_3.0	3231170666	primate	30000000	10000000	100000	lastz	y	1	16692	674.2	1899-12-31 16:39:58
				near	Full genome	Full genome	NA	minimap2	y	64	1	40.9	1899-12-31 03:56:00
		Mus_musculus.GRCm39	2728222451	general	30000000	10000000	100000	lastz	y	1	14445	926	1899-12-31 23:29:11
				medium	Full genome	Full genome	NA	minimap2	y	64	1	5.7	1899-12-31 00:17:38
		Gallus_gallus.GRCg6a	1065365425	general	30000000	10000000	100000	lastz	y	1	5564	564.5	1899-12-31 13:49:56
				custom	40010000	20000000	10000	lastz	y	1	3807	619.2	1899-12-31 15:14:08
				far	20000000	10000000	50000	lastz	y	1	15741	66.2	1899-12-31 05:43:01
					Full genome	Full genome	NA	minimap2	y	64	1	5.1	1899-12-31 00:16:09
