## Supplementary table 2 for "nf-LO: A scalable, containerised workflow for genome-to-genome lift over"

### Sheet: SupplementaryTable2
Source	Target	Source size (MAF)	Target size (maf)	Source coverage	Target coverage	Aligner	Configuration	Alignment params	chainNet params
HSA38	GRCg6a	3088269832	1061818100	0.038186	0.099188	lastz	custom	O=400 E=30 K=2200 L=6000 H=2000 E=30 M=50 Y=3400 Q=/scratch/Andrea/NFLO/qscores.q	-minScore=5000 -linearGap=loose
HSA38	GRCg6a	3088269832	1053900963	0.019238	0.04718	lastz	far
HSA38	GRCg6a	3088269832	1061755473	0.024988	0.063296	lastz	general
HSA38	GRCg6a	3088611406	1038425153	0.001015	0.002918	minimap2	far
HSA38	GRCm38	3088269832	2728956961	0.13152	0.142215	lastz	medium
HSA38	GRCm38	3088269832	2633776672	0.00124	0.001434	minimap2	medium
HSA38	GRCm39	3088269832	2727938423	0.285283	0.323035	lastz	general
HSA38	GRCm39	3031042417	2631958877	0.001253	0.001481	minimap2	medium
HSA38	HSA37	3097826033	3100478080	0.927096	0.920252	blat	balanced
HSA38	HSA37	3097713482	3100505762	0.927128	0.920234	blat	near
HSA38	HSA37	3091472234	3101804739	0.40668	0.405955	GSAlign	near
HSA38	HSA37	3091472234	3101035542	0.406658	0.405313	GSAlign	same
HSA38	PanTro3	3088269832	3069255597	0.797463	0.788116	lastz	near
HSA38	PanTro3	3088269832	3132723329	0.898251	0.923758	lastz	primate
HSA38	PanTro3	3099051043	3087220971	0.903887	0.88744	minimap2	near
HSA38	HSA37	3209169448	3101192156	0.926907	0.921176	UCSC chain files
HSA38	PanTro3	3207959660	3221933401	0.884699	0.831486	UCSC chain files
HSA38	GRCg6a	3207232979	1061258495	0.045961	0.100692	UCSC chain files
HSA38	GRCm39	3207782864	2725936252	0.299763	0.327232	UCSC chain files
